# *CDK12* Loss Promotes Prostate Cancer Development While Exposing Vulnerabilities to Paralog-Based Synthetic Lethality

**DOI:** 10.1101/2024.03.20.585990

**Authors:** Jean Ching-Yi Tien, Yu Chang, Yuping Zhang, Jonathan Chou, Yunhui Cheng, Xiaoju Wang, Jianzhang Yang, Rahul Mannan, Palak Shah, Xiao-Ming Wang, Abigail J. Todd, Sanjana Eyunni, Caleb Cheng, Ryan J. Rebernick, Lanbo Xiao, Yi Bao, James Neiswender, Rachel Brough, Stephen J. Pettitt, Xuhong Cao, Stephanie J. Miner, Licheng Zhou, Yi-Mi Wu, Estefania Labanca, Yuzhuo Wang, Abhijit Parolia, Marcin Cieslik, Dan R. Robinson, Zhen Wang, Felix Y. Feng, Christopher J. Lord, Ke Ding, Arul M. Chinnaiyan

## Abstract

Biallelic loss of cyclin-dependent kinase 12 (*CDK12*) defines a unique molecular subtype of metastatic castration-resistant prostate cancer (mCRPC). It remains unclear, however, whether *CDK12* loss *per se* is sufficient to drive prostate cancer development—either alone, or in the context of other genetic alterations—and whether *CDK12*-mutant tumors exhibit sensitivity to specific pharmacotherapies. Here, we demonstrate that tissue-specific *Cdk12* ablation is sufficient to induce preneoplastic lesions and robust T cell infiltration in the mouse prostate. Allograft-based CRISPR screening demonstrated that *Cdk12* loss is positively associated with *Trp53* inactivation but negatively associated with *Pten* inactivation—akin to what is observed in human mCRPC. Consistent with this, ablation of *Cdk12* in prostate organoids with concurrent *Trp53* loss promotes their proliferation and ability to form tumors in mice, while *Cdk12* knockout in the *Pten*-null prostate cancer mouse model abrogates tumor growth. Bigenic *Cdk12* and *Trp53* loss allografts represent a new syngeneic model for the study of androgen receptor (AR)-positive, luminal prostate cancer. Notably, *Cdk12/Trp53* loss prostate tumors are sensitive to immune checkpoint blockade. *Cdk12*-null organoids (either with or without *Trp53* co-ablation) and patient-derived xenografts from tumors with *CDK12* inactivation are highly sensitive to inhibition or degradation of its paralog kinase, CDK13. Together, these data identify *CDK12* as a *bona fide* tumor suppressor gene with impact on tumor progression and lends support to paralog-based synthetic lethality as a promising strategy for treating *CDK12-*mutant mCRPC.
