## Supplemental Table S1 for "*CDK12* Loss Promotes Prostate Cancer Development While Exposing Vulnerabilities to Paralog-Based Synthetic Lethality"

### Sheet: Sheet1
Gene	Annotation	Secondary annotation	1NM Senitization Z Score
ABHD11	Down regulated in CDK12 mutant prostate cancer		0.5736
ACAA1	CDK12 interacting protein identified from BIOGRID		0.511381
ACTN3	Up regulated in CDK12 mutant prostate cancer		-1.28105
ADCY7	Up regulated in CDK12 mutant prostate cancer		-1.06378
AIFM2	Up regulated in CDK12 mutant prostate cancer		-0.0980977
AK7	Down regulated in CDK12 mutant prostate cancer		-0.109503
ANKK1	Down regulated in CDK12 mutant prostate cancer		1
ANKRD24	Down regulated in CDK12 mutant prostate cancer		-0.930264
ARHGEF25	Up regulated in CDK12 mutant prostate cancer		0
ARHGEF33	Down regulated in CDK12 mutant prostate cancer		0.395183
ARID3C	Up regulated in CDK12 mutant prostate cancer		-0.460387
ARL6IP5	Down regulated in CDK12 mutant prostate cancer		0.836262
ATAD3C	Up regulated in CDK12 mutant prostate cancer		-0.969222
ATP6V1E2	Down regulated in CDK12 mutant prostate cancer		-3.00277
ATR	Down regulated in CDK12 mutant ovarian cancer		-0.96936
BARD1	CDK12 interacting protein identified from BIOGRID	Phosphorylation target of CDK12	0.0284771
BBS12	Up regulated in CDK12 mutant prostate cancer		0.814227
BCLAF1	CDK12 interacting protein identified from BIOGRID		-0.874234
BLM	Phosphorylation target of CDK12		-1.22515
BMX	Up regulated in CDK12 mutant prostate cancer		0.470722
BRCA1	Down regulated in CDK12 mutant ovarian cancer		-0.648325
BRCC3	Down regulated in CDK12 mutant ovarian cancer		1.40793
BRD4	Phosphorylation target of CDK12		-2.40379
C12orf63	Down regulated in CDK12 mutant prostate cancer		-0.651159
C17orf107	Down regulated in CDK12 mutant prostate cancer		0.31148
C19orf18	Down regulated in CDK12 mutant prostate cancer		-0.417477
C2orf72	Up regulated in CDK12 mutant prostate cancer		-3.17948
C5	Up regulated in CDK12 mutant prostate cancer		-0.745522
C6orf10	Down regulated in CDK12 mutant prostate cancer		-0.435203
CACNA1G	Down regulated in CDK12 mutant prostate cancer		-0.11521
CATSPERB	Down regulated in CDK12 mutant prostate cancer		1.63456
CBLN3	Up regulated in CDK12 mutant prostate cancer		0.976433
CCDC110	Down regulated in CDK12 mutant prostate cancer		0.470991
CCDC113	Down regulated in CDK12 mutant prostate cancer		-0.597106
CCDC166	Up regulated in CDK12 mutant prostate cancer		2.46294
CCNK	CDK12 interacting protein identified from BIOGRID		1.64268
CD200R1	Up regulated in CDK12 mutant prostate cancer		0.799182
CD24	Down regulated in CDK12 mutant prostate cancer		-2.18522
CD99L2	Up regulated in CDK12 mutant prostate cancer		-1.07526
CDC5L	Phosphorylation target of CDK12		2.42453
CDC73	Splicing factor		1.71298
CDHR2	Up regulated in CDK12 mutant prostate cancer		-3.44392
CDHR3	Down regulated in CDK12 mutant prostate cancer		0.457525
CDK10	Down regulated in CDK12 mutant ovarian cancer		2.8741
CDK12	Down regulated in CDK12 mutant prostate cancer		-1.38065
CDK13	CDK12 interacting protein identified from BIOGRID		-11.8285
CDK20	CDK12 interacting protein identified from BIOGRID		-1.41666
CDK9	CDK12 interacting protein identified from BIOGRID		-3.5899
CDNF	Down regulated in CDK12 mutant prostate cancer		0.917409
CDRT1	Down regulated in CDK12 mutant prostate cancer		-0.0896999
CDRT4	Down regulated in CDK12 mutant prostate cancer		2.64369
CDX1	CDK12 interacting protein identified from BIOGRID		-1.60148
CEACAM19	Down regulated in CDK12 mutant prostate cancer		1.61645
CFAP206	Down regulated in CDK12 mutant prostate cancer		0.403388
CFAP44	Down regulated in CDK12 mutant prostate cancer		1.48499
CFAP70	Down regulated in CDK12 mutant prostate cancer		-0.3868
CHMP2A	Down regulated in CDK12 mutant prostate cancer		2.16668
CHRND	Up regulated in CDK12 mutant prostate cancer		0.0196998
CHST5	Down regulated in CDK12 mutant prostate cancer		1.56153
CLK1	CDK12 interacting protein identified from BIOGRID		-0.382873
COL28A1	Down regulated in CDK12 mutant prostate cancer		3.10949
COX7B2	Down regulated in CDK12 mutant prostate cancer		-0.589765
CPEB1	Splicing factor		0.592856
CPSF6	Splicing factor		1.84713
CPSF7	Phosphorylation target of CDK12		-0.52054
CSTF2	Splicing factor	Phosphorylation target of CDK12	0.48733
CSTF3	Down regulated in CDK12 mutant prostate cancer		0.188338
CYP7A1	Up regulated in CDK12 mutant prostate cancer		-0.634433
DDB2	Down regulated in CDK12 mutant ovarian cancer		-0.729536
DEGS2	Up regulated in CDK12 mutant prostate cancer		-2.01639
DFNB59	Up regulated in CDK12 mutant prostate cancer		1.18184
DHX58	Down regulated in CDK12 mutant prostate cancer		2.16555
DNAH1	Down regulated in CDK12 mutant prostate cancer		0.3683
DOK3	Up regulated in CDK12 mutant prostate cancer		1.05598
DOK4	Up regulated in CDK12 mutant prostate cancer		0.78562
DOK7	Up regulated in CDK12 mutant prostate cancer		-1.40379
DQX1	Up regulated in CDK12 mutant prostate cancer		1.329
DRAM2	Down regulated in CDK12 mutant prostate cancer		-1.13784
DRD4	Down regulated in CDK12 mutant prostate cancer		-1.64817
DRICH1	Down regulated in CDK12 mutant prostate cancer		0.238068
EHHADH	Down regulated in CDK12 mutant prostate cancer		-0.553742
ELAVL1	CDK12 interacting protein identified from BIOGRID		1.17202
ELAVL2	Splicing factor		1.27008
ELAVL3	Splicing factor		-1.03313
ELAVL4	Splicing factor		0.876012
ELL2	Splicing factor		0.300206
ELOA3B	Up regulated in CDK12 mutant prostate cancer		1.08033
EPHX3	Up regulated in CDK12 mutant prostate cancer		2.17954
ERCC1	Down regulated in CDK12 mutant ovarian cancer		-2.1231
ERCC4	Down regulated in CDK12 mutant ovarian cancer		-1.94822
ERICH6	Down regulated in CDK12 mutant prostate cancer		-1.48569
EWSR1	CDK12 interacting protein identified from BIOGRID		0.946977
F10	Up regulated in CDK12 mutant prostate cancer		1.07675
F7	Up regulated in CDK12 mutant prostate cancer		4.59237
FAM109B	Down regulated in CDK12 mutant prostate cancer		-1.60445
FAM71F1	Down regulated in CDK12 mutant prostate cancer		1.01507
FANCD2	Down regulated in CDK12 mutant ovarian cancer		0.452696
FANCI	Down regulated in CDK12 mutant ovarian cancer		0.256608
FBXL13	Down regulated in CDK12 mutant prostate cancer		-2.84875
FCRL6	Up regulated in CDK12 mutant prostate cancer		0.161335
FGF8	CDK12 interacting protein identified from BIOGRID		-0.411261
FSCN3	Up regulated in CDK12 mutant prostate cancer		0.390289
FUT7	Up regulated in CDK12 mutant prostate cancer		0.601195
GDPGP1	Down regulated in CDK12 mutant prostate cancer		-0.448486
GNG4	Down regulated in CDK12 mutant prostate cancer		-0.814972
GOLT1A	Up regulated in CDK12 mutant prostate cancer		-0.524092
GPC5	Up regulated in CDK12 mutant prostate cancer		0.483982
GPR143	Up regulated in CDK12 mutant prostate cancer		0.83811
GPR152	Up regulated in CDK12 mutant prostate cancer		0.870409
GPR45	Up regulated in CDK12 mutant prostate cancer		0.616616
GTF2B	CDK12 interacting protein identified from BIOGRID		-0.0319081
GUCA1B	Down regulated in CDK12 mutant prostate cancer		-0.946657
H2AFJ	Down regulated in CDK12 mutant prostate cancer		-0.729731
HERC6	Down regulated in CDK12 mutant prostate cancer		-0.675859
HGFAC	Up regulated in CDK12 mutant prostate cancer		1.93598
HNF4G	Up regulated in CDK12 mutant prostate cancer		-0.171943
HNRNPD	Phosphorylation target of CDK12		-0.34893
HNRNPU	Phosphorylation target of CDK12		0.0528483
HOXA4	Up regulated in CDK12 mutant prostate cancer		-2.05529
HSD17B8	Down regulated in CDK12 mutant prostate cancer		-1.32711
HSF2BP	Up regulated in CDK12 mutant prostate cancer		1.14783
IGFL4	Down regulated in CDK12 mutant prostate cancer		1.45577
IL11	Up regulated in CDK12 mutant prostate cancer		-1.14132
IPPK	CDK12 interacting protein identified from BIOGRID		1.74052
IQCG	Down regulated in CDK12 mutant prostate cancer		2.30675
IQCK	Down regulated in CDK12 mutant prostate cancer		-0.575864
ITPA	Down regulated in CDK12 mutant ovarian cancer		-2.18818
IWS1	Splicing factor		0.333664
IZUMO1	Up regulated in CDK12 mutant prostate cancer		-2.67791
KCNAB3	Up regulated in CDK12 mutant prostate cancer		-0.488611
KCNV2	Down regulated in CDK12 mutant prostate cancer		-1.12791
KIAA1683	Up regulated in CDK12 mutant prostate cancer		0.715138
KNTC1	Down regulated in CDK12 mutant ovarian cancer		1.98841
LAG3	Up regulated in CDK12 mutant prostate cancer		1.41616
LASP1	CDK12 interacting protein identified from BIOGRID		-0.925492
LRRC17	Down regulated in CDK12 mutant prostate cancer		0.60999
LRRC23	Down regulated in CDK12 mutant prostate cancer		-0.308151
MAMDC4	Up regulated in CDK12 mutant prostate cancer		1.34327
MAP2	Up regulated in CDK12 mutant prostate cancer		0.458804
MAP4K4	CDK12 interacting protein identified from BIOGRID		2.7626
MDC1	Down regulated in CDK12 mutant ovarian cancer		-1.37408
MEF2B	Down regulated in CDK12 mutant prostate cancer		-0.243818
MFRP	Up regulated in CDK12 mutant prostate cancer		-2.03788
MGMT	CDK12 interacting protein identified from BIOGRID		-1.24915
MLANA	Down regulated in CDK12 mutant prostate cancer		-0.691951
MLN	Up regulated in CDK12 mutant prostate cancer		1.2882
MMS22L	Down regulated in CDK12 mutant ovarian cancer		0.164818
MROH6	Up regulated in CDK12 mutant prostate cancer		-2.86062
MRPL24	Down regulated in CDK12 mutant prostate cancer		-0.473887
MRPL53	Down regulated in CDK12 mutant prostate cancer		-2.67679
MSH5	Down regulated in CDK12 mutant prostate cancer		0.0773829
MSLN	Up regulated in CDK12 mutant prostate cancer		-0.381813
MUC20	Down regulated in CDK12 mutant prostate cancer		0.315163
MUS81	Down regulated in CDK12 mutant ovarian cancer		-1.0139
MYC	CDK12 interacting protein identified from BIOGRID		3.59354
NABP1	Down regulated in CDK12 mutant ovarian cancer		-0.150036
NBPF3	Up regulated in CDK12 mutant prostate cancer		2.32224
NCAPD2	Down regulated in CDK12 mutant ovarian cancer		0.414376
NEK11	Down regulated in CDK12 mutant prostate cancer		0.0994175
NEK9	Down regulated in CDK12 mutant ovarian cancer		-0.671941
NOVA2	Splicing factor		-2.24313
NOXRED1	Down regulated in CDK12 mutant prostate cancer		0.123266
NPHP1	Down regulated in CDK12 mutant prostate cancer		-0.757824
NSF	Down regulated in CDK12 mutant prostate cancer		3.67793
NUDT21	Splicing factor		0.424465
OGG1	Down regulated in CDK12 mutant ovarian cancer		-0.432147
OMA1	Down regulated in CDK12 mutant prostate cancer		-1.55686
OR2A14	Up regulated in CDK12 mutant prostate cancer		-1.57701
ORC3	Down regulated in CDK12 mutant prostate cancer		-0.349812
ORMDL2	Down regulated in CDK12 mutant prostate cancer		1.69457
OSBPL5	Down regulated in CDK12 mutant prostate cancer		0.877641
PABPN1	Splicing factor		2.28677
PAK1	Phosphorylation target of CDK12		0.561593
PAXIP1	CDK12 interacting protein identified from BIOGRID		1.95506
PCDHB12	Up regulated in CDK12 mutant prostate cancer		-0.680511
PCGF1	CDK12 interacting protein identified from BIOGRID		-1.04942
PEPD	Down regulated in CDK12 mutant prostate cancer		-1.09471
PEX6	Up regulated in CDK12 mutant prostate cancer		-0.896974
PIGM	Down regulated in CDK12 mutant prostate cancer		0.951637
PIN1	CDK12 interacting protein identified from BIOGRID		-0.786061
PIP5KL1	Up regulated in CDK12 mutant prostate cancer		-0.327402
PKD1L3	Up regulated in CDK12 mutant prostate cancer		0.63041
PKHD1	Up regulated in CDK12 mutant prostate cancer		0.834755
PLAC8L1	Down regulated in CDK12 mutant prostate cancer		-2.01081
PM20D1	Up regulated in CDK12 mutant prostate cancer		0.537002
PMFBP1	Down regulated in CDK12 mutant prostate cancer		-0.664121
PNKP	Down regulated in CDK12 mutant ovarian cancer		-6.03942
POLN	Down regulated in CDK12 mutant prostate cancer		0.0537745
POLR2B	Splicing factor		2.15155
PPEF1	Down regulated in CDK12 mutant prostate cancer		-2.70785
PRELID2	Up regulated in CDK12 mutant prostate cancer		-0.464587
PROX2	Down regulated in CDK12 mutant prostate cancer		-0.245304
PRPF4	CDK12 interacting protein identified from BIOGRID		0.813195
PRPF40A	CDK12 interacting protein identified from BIOGRID		-2.6876
PTBP1	Splicing factor		-1.45219
PTGS1	Up regulated in CDK12 mutant prostate cancer		-0.472548
RBM17	Phosphorylation target of CDK12		3.98637
RBM39	CDK12 interacting protein identified from BIOGRID		-1.69384
RFC4	Down regulated in CDK12 mutant ovarian cancer		-0.916897
RFC5	Down regulated in CDK12 mutant ovarian cancer		2.34996
RFPL1	Down regulated in CDK12 mutant prostate cancer		0.807606
RHO	Down regulated in CDK12 mutant prostate cancer		2.50442
RIN1	Up regulated in CDK12 mutant prostate cancer		-0.855466
RNF212B	Up regulated in CDK12 mutant prostate cancer		-1.66911
RNPS1	CDK12 interacting protein identified from BIOGRID		2.88764
RPL14	CDK12 interacting protein identified from BIOGRID		2.2202
RPL37A	CDK12 interacting protein identified from BIOGRID		1.20877
RPRD1A	Down regulated in CDK12 mutant prostate cancer		-2.99109
RPRD2	Phosphorylation target of CDK12		1.95723
RPS14	CDK12 interacting protein identified from BIOGRID		2.9939
RRAGA	Phosphorylation target of CDK12		3.01812
RRS1	CDK12 interacting protein identified from BIOGRID		-1.1283
RUVBL1	Down regulated in CDK12 mutant ovarian cancer		1.74041
SAPCD1	Down regulated in CDK12 mutant prostate cancer		-0.670028
SBSN	Up regulated in CDK12 mutant prostate cancer		0.658244
SCAF4	CDK12 interacting protein identified from BIOGRID		-0.322047
SDC4	Down regulated in CDK12 mutant prostate cancer		-2.10582
SERPINE3	Down regulated in CDK12 mutant prostate cancer		1.13672
SF3B1	Phosphorylation target of CDK12		0.871203
SIX1	Down regulated in CDK12 mutant prostate cancer		-0.599051
SLC13A3	Down regulated in CDK12 mutant prostate cancer		-0.860368
SLC25A11	Down regulated in CDK12 mutant prostate cancer		-1.73214
SLC6A6	Up regulated in CDK12 mutant prostate cancer		0.473956
SLC7A9	Down regulated in CDK12 mutant prostate cancer		-0.109449
SMARCC2	Down regulated in CDK12 mutant ovarian cancer		1.09795
SMUG1	Down regulated in CDK12 mutant ovarian cancer		-1.81027
SNAPIN	Down regulated in CDK12 mutant prostate cancer		-0.529343
SNRNP70	Splicing factor	Phosphorylation target of CDK12	3.02553
SNW1	CDK12 interacting protein identified from BIOGRID		4.08198
SPA17	Down regulated in CDK12 mutant prostate cancer		0.546757
SPACA4	Up regulated in CDK12 mutant prostate cancer		0.169113
SPATA17	Down regulated in CDK12 mutant prostate cancer		0.967089
SPRYD4	Down regulated in CDK12 mutant prostate cancer		0.804552
SRPK2	CDK12 interacting protein identified from BIOGRID		1.03113
SRRM2	CDK12 interacting protein identified from BIOGRID		3.72966
SRSF2	Phosphorylation target of CDK12		-2.51685
SUPT16H	CDK12 interacting protein identified from BIOGRID		3.62708
SUPT5H	Splicing factor		1.77284
SUPT6H	Splicing factor		2.31069
SYT2	Down regulated in CDK12 mutant prostate cancer		1.38745
TAF10	Down regulated in CDK12 mutant prostate cancer		1.91762
TAP2	Down regulated in CDK12 mutant ovarian cancer		-1.78634
TAS1R3	Up regulated in CDK12 mutant prostate cancer		0.212733
TAS2R3	Down regulated in CDK12 mutant prostate cancer		-0.590609
TAS2R4	Down regulated in CDK12 mutant prostate cancer		-1.34908
TAS2R5	Down regulated in CDK12 mutant prostate cancer		0.742332
TCEA1	Splicing factor		0.684069
TCEB3	CDK12 interacting protein identified from BIOGRID		1.11818
TCEB3B	Up regulated in CDK12 mutant prostate cancer		0.374746
TCP10L	Down regulated in CDK12 mutant prostate cancer		1.49155
TDP1	Down regulated in CDK12 mutant ovarian cancer		0.395888
TERF2	Down regulated in CDK12 mutant ovarian cancer		-1.35501
TEX22	Up regulated in CDK12 mutant prostate cancer		-0.376607
THADA	Down regulated in CDK12 mutant prostate cancer		-1.77741
TLCD1	Down regulated in CDK12 mutant prostate cancer		-1.32799
TM2D1	Down regulated in CDK12 mutant prostate cancer		-1.14141
TMEM141	Down regulated in CDK12 mutant prostate cancer		1.91456
TMEM223	Down regulated in CDK12 mutant prostate cancer		-1.397
TMEM256	Down regulated in CDK12 mutant prostate cancer		1.58414
TMEM5	Down regulated in CDK12 mutant prostate cancer		-2.38087
TMEM63C	Down regulated in CDK12 mutant prostate cancer		-1.06442
TMEM99	Down regulated in CDK12 mutant prostate cancer		-0.473559
TOP3B	Down regulated in CDK12 mutant ovarian cancer		0.251074
TRIM24	CDK12 interacting protein identified from BIOGRID		-3.50289
TSACC	Down regulated in CDK12 mutant prostate cancer		-0.22588
TSG101	Down regulated in CDK12 mutant ovarian cancer		1.03049
TTC29	Down regulated in CDK12 mutant prostate cancer		1.54222
TTC30A	Down regulated in CDK12 mutant prostate cancer		-0.487923
UCN	Down regulated in CDK12 mutant prostate cancer		-0.227021
UFSP1	Down regulated in CDK12 mutant prostate cancer		-2.21196
UPP1	Up regulated in CDK12 mutant prostate cancer		0.626418
USP17L7	Up regulated in CDK12 mutant prostate cancer		1.58297
VEPH1	Up regulated in CDK12 mutant prostate cancer		0.0217594
VMO1	Up regulated in CDK12 mutant prostate cancer		0.280532
VPS51	CDK12 interacting protein identified from BIOGRID		-0.572097
WDR5B	Down regulated in CDK12 mutant prostate cancer		-1.70125
WEE1	CDK12 interacting protein identified from BIOGRID		-4.59584
WNT3	Up regulated in CDK12 mutant prostate cancer		-1.95954
WNT3A	Up regulated in CDK12 mutant prostate cancer		1.18154
XRCC1	Down regulated in CDK12 mutant ovarian cancer		-0.821859
YY2	Up regulated in CDK12 mutant prostate cancer		-0.133179
ZC3H10	Down regulated in CDK12 mutant prostate cancer		-1.98027
ZCWPW1	Down regulated in CDK12 mutant prostate cancer		0.0296107
ZFP2	Up regulated in CDK12 mutant prostate cancer		-1.74698
ZNF117	Up regulated in CDK12 mutant prostate cancer		0.582158
ZNF165	Up regulated in CDK12 mutant prostate cancer		-3.16757
ZNF2	CDK12 interacting protein identified from BIOGRID		-1.65406
ZNF354C	Up regulated in CDK12 mutant prostate cancer		-2.44811
ZNF362	Up regulated in CDK12 mutant prostate cancer		-0.469274
ZNF404	Down regulated in CDK12 mutant prostate cancer		-0.606028
ZNF425	Up regulated in CDK12 mutant prostate cancer		2.4457
ZNF546	Down regulated in CDK12 mutant prostate cancer		1.49037
ZNF606	CDK12 interacting protein identified from BIOGRID		-1.08059
ZRANB3	Down regulated in CDK12 mutant prostate cancer		0.270819
ZSWIM5	Up regulated in CDK12 mutant prostate cancer		-0.0577869
ZWINT	Down regulated in CDK12 mutant ovarian cancer		-0.755012
ZYG11A	Down regulated in CDK12 mutant prostate cancer		2.94155
