## Supplemental Table S2 for "*CDK12* Loss Promotes Prostate Cancer Development While Exposing Vulnerabilities to Paralog-Based Synthetic Lethality"

### Sheet: sgRNAs used in this study
Mouse
sgRNA name	forward sequence for cloning	reverse sequence for cloning
Cdk12_Ex1_1	CACCGAGGGAGAACGAGGAACGTCG	aaacCGACGTTCCTCGTTCTCCCTC
Cdk12_Ex1_2	CACCGTCCTTACAGCCGACGACAG	aaacCTGTCGTCGGCTGTAAGGAC
Cdk12_Ex2_1	CACCGCTGCAGCAGCAAAAATGGA	aaacTCCATTTTTGCTGCTGCAGC
Cdk12_Ex2_2	CACCGTGTAGCACATTCAAACCCAG	aaacCTGGGTTTGAATGTGCTACAC
Cdk12_Ex3_1	CACCGCTTCCTCCTGAGCTACCAGG	aaacCCTGGTAGCTCAGGAGGAAGC
Cdk12_Ex3_2	CACCGAGGCAAGTCTGTAAGCAAG	aaacCTTGCTTACAGACTTGCCTC
Cdk12_Ex4_1	CACCGTGTCTTCTTTCTCCATAACG	aaacCGTTATGGAGAAAGAAGACAC
Cdk12_Ex4_2	CACCGTGATTGGGGGAAGCGCTGTG	aaacCACAGCGCTTCCCCCAATCAC
Cdk13_Ex1_1	CACCGCCGCCCAAGGCCTACCGGG	aaacCCCGGTAGGCCTTGGGCGGC
Cdk13_Ex1_2	CACCGCTTCCTGGCTGCCCCCGGCG	aaacCGCCGGGGGCAGCCAGGAAGC
Cdk13_Ex2_3	CACCGATGCTTCTACACCTACCAAG	aaacCTTGGTAGGTGTAGAAGCATC
Cdk13_Ex2_4	CACCGGCACTCAAGATCTCGGAGC	aaacGCTCCGAGATCTTGAGTGCC
Trp53_Ex4_1	CACCGGCGGTTCATGCCCCCCATGC	aaacGCATGGGGGGCATGAACCGCC
Trp53_Ex1_2	CACCGGTGAAATACTCTCCATCAAG	aaacCTTGATGGAGAGTATTTCACC
Pten_Ex1_1	CACCGGTTCTTCATACCAGGACCAG	aaacCTGGTCCTGGTATGAAGAACC
Pten_Ex3_2	CACCGGAACTTGTCCTCCCGCCGCG	aaacGCGGCGGGAGGACAAGTTCC

### Sheet: Taqman used in this study
Taqman probe	Company	Catalog Number
Cdk12 (Mm01306742_m1)	Life Technologies	Cat#4331182
Hprt (Mm00660704_m1)	Life Technologies	Cat#4331182

### Sheet: qPCR primers used in this study
Mouse
Gene	Forward	Reverse
Trp53	CATCACCTCACTGCATGGAC	AAGCCATAGTTGCCCTGGTA
Sulf2	TTACGGATGACCAGGATGTG	TGTTGAGATACACGGCGAAG
Ccng1	AGGTCTGCGGCTTGAAACTA	TCAGTCCAACACACCCAAGA
Cdkn1a	CGGTGGAACTTTGACTTCGT	CAGGGCAGAGGAAGTACTGG
Eda2r	GGAGCTCTCGAAGGATTGTG	GCGTGTCTTTCGGTAGAACC

### Sheet: antibodies used in this study
Antibodies	Company	Catalog Number	Applications	Dilutions
Rabbit polyclonal anti-p53	Leica Biosystems	Cat# NCL-L-p53-CM5p, RRID:AB_2895247	WB/IHC/IF	1:250/1:50/1:50
Mouse monoclonal anti-tubulin	Abcam	Cat# ab7291, RRID:AB_2241126	WB	1:1000
Rabbit polyclonal anti-CDK12	Proteintech	Cat# 26816-1-AP, RRID:AB_2880645	WB	1:1000
Rabbit monoclonal anti-GAPDH (14C10)	Cell Signaling Technology	Cat# 3683 (also 3683S), RRID:AB_1642205	WB	1:1000
Rabbit monoclonal phospho-Akt (Ser473) (D9E)	Cell Signaling Technology	Cat# 4060, RRID:AB_2315049	WB	1:1000
Rabbit monoclonal anti-Akt (pan) (C67E7)	Cell Signaling Technology	Cat# 4691, RRID:AB_915783	WB	1:1000
Rabbit monoclonal anit S6 ribosomal protein (5G10)	Cell Signaling Technology	Cat# 2217 (also 2217L, 2217S), RRID:AB_331355	WB	1:1000
Rabbit monoclonal phospho-S6 ribbosomal protein (Ser235/236) (91B2)	Cell Signaling Technology	Cat# 4857 (also 4857S), RRID:AB_2181035	WB	1:1000
Mouse monoclonal anti-vinculin (hVIN-1)	Sigma-Aldrich	Cat# V9131, RRID:AB_477629	WB	1:3000
Rabbit monoclonal phospho-Rpb1 CTD(Ser2) E1Z3G	Cell Signaling Technology	Cat# 13499, RRID:AB_2798238	WB	1:1000
Rabbit polyclonal anti-CDK13	EMD Millipore	Cat# EMD Millipore, RRID N/A	WB	1:1000
Rabbit monoclonal ant-AR (EPR1535(2))	Abcam	Cat# ab133273, RRID:AB_11156085	WB	1:2000
Mouse monoclonal anti-p63 (4A4)	Abcam	Cat# ab735, RRID:AB_305870	IHC/IF	1:200/1:50
Rabbit polyclonal anti-CDK12	Sigma-Aldrich	Cat# HPA008038; RRID:AB_1078570	IHC/IF	1:200/1:50
Rabbit monoclonal anti-AR	EMD Millipore	Cat# 06-680, RRID:AB_310214	IHC	1:200
Mouse monoclonal anti-Ki67	BD Biosciences	Cat# 550609, RRID:AB_393778	IHC	1:500
Rabbit polyclonal anti-CD3	Agilent	Cat# A0452; RRID:AB_2335677	IHC	1:200
Rabbit monoclonal anti-CD4 (EPR19514)	Abcam	Cat# ab183685; RRID:AB_2686917	IHC	1:200
Rabbit monoclonal anti-CD8a (D4W2Z)	Cell Signaling Technology	Cat# 98941; RRID:AB_2756376	IHC	1:200
Rat monoclonal anti-F4/80 (BM8)	Thermo Fisher Scientific	Cat# 14-4801-82; RRID:AB_467558	IHC	1:200
Mouse monoclonal anti-NK1.1 (PK136)	Thermo Fisher Scientific	Cat# MA1-70100; RRID:AB_2296673	IHC	1:200
Rat monoclonal anti-cytokeratin 8/18	DSHB	Cat# TROMA-I, RRID:AB_531826	IHC	1:200
Rabbit monoclonal phospho-Histone H2A.X (20E3)	Cell Signaling Technology	Cat# 9718, RRID:AB_2118009	IHC	1:200
Rat monoclonal anti-mouse CD31 (390), PE-Cyanine7	Thermo Fisher Scientific	Cat# 25-0311-82; RRID:AB_2716949	Flow cytometry	1:500
Rat monoclonal anti-mouse CD45 (30-F11), PE-Cyanine7	Thermo Fisher Scientific	Cat# 25-0451-82, RRID:AB_2734986	Flow cytometry	1:500
Rat monoclonal anti-mouse TER-119 (CTER-119), PE-Cyanine7	Thermo Fisher Scientific	Cat# 25-5921-82, RRID:AB_469661	Flow cytometry	1:500
Rat monoclonal anti-mouse Ly-6A/E (Sca-1) (Clone D7), PE-Cyanine 7	Thermo Fisher Scientific	Cat# 25-5981-82, RRID:AB_469669	Flow cytometry	1:500
Rat monoclonal anti-mouse CD24 (M1/69), PerCP-eFluorTM 710	Thermo Fisher Scientific	Cat# 46-0242-82, RRID:AB_1834425	Flow cytometry	1:500
Rat monoclonal anti-Cd49f (Integrin alpha6) (eBioGoH3), APC	Thermo Fisher Scientific	Cat# 17-0495-82, RRID:AB_2016694	Flow cytometry	1:500
